# Distinct disease-modifying therapies are associated with different blood immune cell profiles in people with relapsing-remitting multiple sclerosis

**DOI:** 10.1101/2023.07.20.549852

**Authors:** João Canto-Gomes, Daniela Boleixa, Catarina Teixeira, Ana Martins da Silva, Inés González-Suárez, João Cerqueira, Margarida Correia-Neves, Claudia Nobrega

## Abstract

Disease modifying therapies (DMTs) used for treating people with relapsing-remitting multiple sclerosis (pwRRMS) target the immune system by different mechanisms of action. However, there is a lack of a comprehensive comparison of their effects on the immune system. Herein, we evaluated the numbers of circulating B cells, CD4^+^ and CD8^+^ T cells, regulatory T cells (Tregs), natural killer (NK) cells and NKT cells, and their subsets, in pwRRMS who were treatment-naïve or treated with different DMTs. Compared to treatment-naïve pwRRMS, common and divergent effects on immune system cells were observed on pwRRMS treated with different DMTs, with no consistent pattern across all therapies in any of the cell populations analysed. PwRRMS treated with fingolimod, dimethyl fumarate (DMF), or alemtuzumab have reduced numbers of CD4^+^ and CD8^+^ T cells, as well as Treg subsets, with fingolimod causing the most pronounced decrease in T cell subsets. In contrast, teriflunomide and interferon (IFN) β have minimal impact on T cells, and natalizumab marginally increases the number of memory T cells in the blood. The effect of DMTs on the B cell, NKT and NK cell subsets is highly variable with alemtuzumab inducing a strong increase in the number of the most immature NK cells and its subsets. This study highlights the absence of a consistent pattern of the impact of various DMTs on immune system cells, with variations in both direction and magnitude of effect thus reenforcing the notion that distinct immune cell subsets are potential players in MS pathophysiology and/or DMT efficacy.
