## Supplementary tables for "Distinct disease-modifying therapies are associated with different blood immune cell profiles in people with relapsing-remitting multiple sclerosis"

### Sheet: Suppl. Table 1 Antibodies
Supplementary Table 1. Anti-human antibodies for phenotypic characterization of T cells, regulatory T cells (Tregs) and NK and NKT cells regarding expression of inhibitory or activating receptors.
Panel	Target	Clone	Fluorochrome	Excitation	Detector	Dilution1	Company
				laser
T cells phenotype (~1million cells)	CD19	HIB19	FITC	488	530/30	1:150	BioLegend
	CD3	OKT3	PE	488	575/26	1:200	BioLegend
	7AAD		PercP-Cy5.5	488	695/40	1:40	BioLegend
	CD31	WM59	PE-Cy7	488	780/60	1:80	BioLegend
	CD8	RPA-T8	APC	633	660/20	1:150	BioLegend
	CD4	RPA-T4	APC-Cy7	633	780/60	1:80	BioLegend
	CD45RA	HI100	Pacific Blue	407	450/50	1:300	BioLegend
	CD45	HI30	BV510	407	525/50	1:80	BioLegend
	CD45RO	UCHL1	BV650	407	660/20	1:300	BioLegend
	CCR7	G043H7	BV786	407	780/60	1:40	BioLegend
Regulatory T cells (Tregs) phenotype (~2million cells)	Ki67	B56	AF488	488	530/30	1:15	BD Pharmigen
	FoxP3	PCH101	PE	488	575/26	1:20	eBioscience
	CD45RA	HI100	PercP-Cy5.5	488	695/40	1:40	BD Pharmigen
	HLA-DR	L243	PE-Cy7	488	780/60	3:100	BioLegend
	Fixable Viability dye		eFluor660	633	660/20	1:1000	eBioscience
	CD4	RPA-T4	APC-Cy7	633	780/60	1:50	BioLegend
	CD25	BC96	BV421	407	450/50	1:20	BioLegend
	CD3	UCHT1	V500	407	525/50	1:20	BD Horizon
	CD45	HI30	BV605	407	610/20	1:40	BioLegend
	CD127	A019D5	BV711	407	710/50	1:20	BioLegend
Inhibitory Receptors NK/NKT cells phenotype (~1million cells)	CD20	2H7	PE	488	575/26	1:100	BioLegend
	NKG2A	REA110	VioBright FITC	488	530/30	1:100	MACS Miltenyi
	KIR2DL2/3	DX27	PercP-Cy5.5	488	695/40	3:50	BioLegend
	CD57	HNK-1	PE-Cy7	488	780/60	1:25	BioLegend
	Fixable Viability dye		eFluor660	633	660/20	1:1000	eBioscience
	KIR3DL1	DX9	APC-Fire750	633	780/60	1:25	BioLegend
	KLRG1	14C2A07	BV421	407	450/50	3:50	BioLegend
	CD3	UCHT1	V500	407	525/50	1:25	BD Horizon
	CD45	HI30	BV605	407	610/20	1:25	BioLegend
	CD27	L128	BV650	407	660/20	1:25	BD Horizon
	CD19	HIB19	BV711	407	710/50	1:100	BioLegend
	CD56	NCAM16.2	BV786	407	780/60	1:25	BD Horizon
Activating Receptors NK/NKT cells phenotype (~1million cells)	NKp44	P44-8	PE	488	575/26	1:25	BioLegend
	NKp46	.9E2	PerCP eFluor711	488	695/40	1:50	eBioscience
	CD57	HNK-1	PE-Cy7	488	780/60	1:25	BioLegend
	Fixable Viability dye		eFluor660	633	660/20	1:1000	eBioscience
	NKG2D	1D11	APC-Cy7	633	780/60	1:25	BioLegend
	CD3	UCHT1	V500	407	525/50	1:25	BD Horizon
	CD16	3G8	BV421	407	450/50	1:25	BioLegend
	CD45	HI30	BV605	407	610/20	1:25	BioLegend
	CD27	L128	BV650	407	660/20	1:25	BD Horizon
	NKp30	P30-15	BV711	407	710/50	1:25	BioLegend
	CD56	NCAM16.2	BV786	407	780/60	1:25	BD Horizon
1 In a final volume of 100 μL

### Sheet: Suppl. Table 2 - Cell Phenotype
Supplementary Table 2. Immune cell subsets phenotype. All subsets were assessed within live lymphocytes.
Cell Population			Phenotype
B cells			CD19+
T cells		Total	CD3+
	CD4+	Total	CD4+CD3+
		RTEs	CD31+CD45RA+CCR7+CD4+CD3+
		Naive	CD45RA+CCR7+CD4+CD3+
		CM	CD45RA-CCR7+CD4+CD3+
		EM	CD45RA-CCR7-CD4+CD3+
		TemRA	CD45RA+CCR7-CD4+CD3+
		Ki67+	Ki67+CD4+CD3+
	CD8+	Total	CD8+CD3+
		Naive	CD45RA+CCR7+CD8+CD3+
		CM	CD45RA-CCR7+CD8+CD3+
		EM	CD45RA-CCR7-CD8+CD3+
		TemRA	CD45RA+CCR7-CD8+CD3+
		Ki67+	Ki67+CD4-CD3+
	Tregs	Total	FoxP3+CD25+CD127low/-CD4+CD3+
		CD45RA+HLA-DR-	CD45RA+HLA-DR-FoxP3+CD25+CD127low/-CD4+CD3+
		CD45RA-HLA-DR-	CD45RA-HLA-DR-FoxP3+CD25+CD127low/-CD4+CD3+
		CD45RA-HLA-DR+	CD45RA-HLA-DR+FoxP3+CD25+CD127low/-CD4+CD3+
		Ki67+	Ki67+FoxP3+CD25+CD127low/-CD4+CD3+
NK T cells		Total	CD56+CD3+
		KIR2DL2/3+	KIR2DL2/3+CD56+CD3+
		KIR3DL1+	KIR3DL1+CD56+CD3+
		KLRG1+	KLRG1+CD56+CD3+
		NKG2A+	NKG2A+CD56+CD3+
		NKp30+	NKp30+CD56+CD3+
		NKp44+	NKp44+CD56+CD3+
		NKp46+	NKp46+CD56+CD3+
NK cells		Total	CD56+CD3-
		KIR2DL2/3+	KIR2DL2/3+CD56+CD3-
		KIR3DL1+	KIR3DL1+CD56+CD3-
		KLRG1+	KLRG1+CD56+CD3-
		NKG2A+	NKG2A+CD56+CD3-
		NKp30+	NKp30+CD56+CD3-
		NKp44+	NKp44+CD56+CD3-
		NKp46+	NKp46+CD56+CD3-
	CD56bright	Total	CD56brightCD57-CD3-
		KIR2DL2/3+	KIR2DL2/3+CD56brightCD57-CD3-
		KIR3DL1+	KIR3DL1+CD56brightCD57-CD3-
		KLRG1+	KLRG1+CD56brightCD57-CD3-
		NKG2A+	NKG2A+CD56brightCD57-CD3-
		NKp30+	NKp30+CD56brightCD57-CD3-
		NKp44+	NKp44+CD56brightCD57-CD3-
		NKp46+	NKp46+CD56brightCD57-CD3-
	CD56dimCD57-	Total	CD56dimCD57-CD3-
		KIR2DL2/3+	KIR2DL2/3+CD56dimCD57-CD3-
		KIR3DL1+	KIR3DL1+CD56dimCD57-CD3-
		KLRG1+	KLRG1+CD56dimCD57-CD3-
		NKG2A+	NKG2A+CD56dimCD57-CD3-
		NKp30+	NKp30+CD56dimCD57-CD3-
		NKp44+	NKp44+CD56dimCD57-CD3-
		NKp46+	NKp46+CD56dimCD57-CD3-
	CD56dimCD57+	Total	CD56dimCD57+CD3-
		KIR2DL2/3+	KIR2DL2/3+CD56dimCD57+CD3-
		KIR3DL1+	KIR3DL1+CD56dimCD57+CD3-
		KLRG1+	KLRG1+CD56dimCD57+CD3-
		NKG2A+	NKG2A+CD56dimCD57+CD3-
		NKp30+	NKp30+CD56dimCD57+CD3-
		NKp44+	NKp44+CD56dimCD57+CD3-
		NKp46+	NKp46+CD56dimCD57+CD3-

### Sheet: Suppl. Table 3 Group's median
Supplementary Table 3. Sum-up of the median and range of the number of each cell population in each group (cells/mL).
Cell Population			Treatment naive			Fingolimod			Alemtuzumab			Dimethyl Fumarate (DMF)			Teriflunomide			Natalizumab			IFN𝜷
			n	median	range	n	median	range	n	median	range	n	median	range	n	median	range	n	median	range	n	median	range
Monocytes			25	509.061	[26-1706]	7	592.798	[331-858]	8	854.686	[321-2854]	11	266.092	[60-865]	17	474.026	[48-2200]	24	628.381	[13-1752]	9	358.001	[113-770]
Lymphocytes			25	2362.05	[960-11927]	7	1082.86	[200-1825]	8	2032.77	[928-3628]	11	1503.9	[600-2473]	17	2358.02	[1200-3527]	24	3650	[1900-6777]	9	2813.77	[998-4927]
B cells			25	158.559	[55-726]	7	27.3466	[8-63]	8	312.788	[185-588]	11	96.1673	[58-224]	17	112.148	[54-235]	24	394.875	[157-1946]	9	164.57	[75-443]
T cells		Total	25	1747.95	[639-7800]	7	308.271	[56-463]	8	543.36	[125-815]	11	820.426	[373-1721]	17	1773.23	[851-2579]	24	2257.95	[1193-5455]	9	2144.09	[769-3725]
	CD4+	Total	25	1129	[502-3744]	7	76.915	[12-153]	8	206.5	[73-606]	11	597.27	[283-1179]	17	1045.35	[679-1844]	24	1366.11	[812-3857]	9	1488	[664-2652]
		RTEs	25	331.477	[78-1656]	7	1.922	[0-78]	8	109.761	[22-244]	11	264.564	[77-684]	17	284.735	[72-777]	24	300.267	[60-1702]	9	381.018	[90-934]
		Naive	25	625.994	[183-2576]	7	2.3817	[1-113]	8	115.979	[23-331]	11	455.157	[126-735]	17	461.07	[138-1112]	24	454.041	[126-2315]	9	883.872	[130-1856]
		Memory	25	441.709	[163-1289]	7	50.1558	[11-141]	8	94.1229	[43-274]	11	120.648	[54-498]	17	513.559	[206-934]	24	908.62	[429-2074]	9	603.682	[166-827]
		CM	25	232.18	[44-938]	7	7.7322	[3-93]	8	41.961	[6-228]	11	76.26	[46-372]	17	309.424	[188-639]	24	478.108	[252-999]	9	437.472	[139-695]
		EM	25	135.518	[50-337]	7	23.9502	[5-108]	8	27.3776	[11-66]	11	26.0876	[3-121]	17	93.7895	[9-521]	24	300.059	[116-1030]	9	151.776	[24-288]
		TemRA	25	23.688	[6-575]	7	4.9628	[1-21]	8	5.1038	[3-22]	11	8.5838	[5-29]	17	16.0161	[7-202]	24	26.5465	[13-138]	9	14.7266	[4-37]
		Ki67+	25	17.864	[6-53]	b)			8	10.015	[8-27]	11	7.8648	[4-27]	16	15.0814	[8-53]	21	21.528	[8-49]	9	20.7662	[7-38]
	CD8+	Total	25	509.935	[113-3276]	7	145.196	[14-382]	8	161.34	[17-355]	11	197.723	[69-573]	17	460.577	[105-949]	24	625.719	[230-1522]	9	425.262	[86-1186]
		Naive	25	251.369	[60-1851]	7	3.5179	[1-50]	8	73.76	[8-212]	11	151.594	[13-343]	17	191.398	[40-555]	24	219.489	[66-960]	9	234.32	[62-668]
		Memory	25	226.879	[53-1425]	7	141.159	[13-379]	8	51.061	[9-184]	11	55.6164	[11-277]	17	170.607	[31-703]	24	392.048	[126-913]	9	191.283	[24-582]
		CM	25	21.0083	[2-86]	7	2.7918	[0-11]	8	4.76	[2-28]	11	8.0286	[2-68]	17	34.6517	[11-77]	24	46.4516	[20-158]	9	35.2362	[6-95]
		EM	25	70.5306	[6-217]	7	43.2683	[1-126]	8	14.7145	[5-55]	11	14.1337	[2-106]	17	46.5122	[2-176]	24	151.981	[55-467]	9	58.0922	[7-176]
		TemRA	25	127	[34-1134]	7	87.1173	[10-279]	8	27.0902	[3-113]	11	34.8202	[6-107]	17	56.1367	[17-533]	24	164.232	[22-436]	9	77.2838	[11-327]
		Ki67+	25	11.5745	[3-108]	b)			8	6.5319	[2-18]	11	6.0305	[3-23]	16	6.9561	[3-20]	21	9.7524	[3-36]	9	16.7734	[3-32]
	Tregs	Total	25	51.127	[27-183]	b)			8	11.6661	[6-20]	11	23.6806	[10-61]	16	58.8351	[29-136]	21	55.139	[29-186]	9	75.7624	[18-263]
		CD45RA+HLA-DR-	22	25.745	[4-88]	b)			6	0.856567	[0-3]	11	9.9695	[5-28]	15	13.8254	[3-38]	14	15.2852	[2-82]	9	20.6041	[3-135]
		CD45RA-HLA-DR-	22	21.5479	[8-96]	b)			6	5.2153	[2-9]	11	7.0933	[4-27]	15	26.6625	[7-67]	14	35.4802	[18-77]	9	38.1548	[10-91]
		CD45RA-HLA-DR+	22	9.93824	[4-51]	b)			6	6.35356	[5-10]	11	4.0832	[1-12]	15	18.1147	[8-38]	14	9.96833	[5-26]	9	18.2587	[5-37]
		Ki67+	22	3.72072	[1-17]	b)			6	2.15813	[2-4]	11	1.5255	[0-6]	15	4.14761	[1-10]	14	3.59729	[2-7]	9	6.571	[1-14]
NK T cells		Total	25	75	[11-515]	b)			8	11.101	[4-1525]	11	12.1816	[2-68]	16	48.571	[4-687]	20	81.085	[31-270]	9	15.1029	[4-72]
		KIR2DL2/3+	24	2.49837	[0-24]	b)			a)			6	5.04427	[1-9]	12	2.2247	[0-31]	14	7.95022	[1-82]	4	0.921117	[0-7]
		KIR3DL1+	24	3.80706	[0-93]	b)			a)			6	1.62512	[0-23]	12	1.5304	[0-71]	14	4.19769	[1-24]	4	0.576243	[0-4]
		KLRG1+	24	70.2104	[10-508]	b)			a)			6	12.379	[8-51]	12	39.9219	[9-604]	14	72.4665	[20-255]	4	22.6309	[3-58]
		NKG2A+	24	7.86895	[2-185]	b)			a)			6	0.97183	[1-15]	12	4.51747	[0-582]	14	12.3361	[2-42]	4	2.04912	[0-20]
		NKp30+	24	6.7668	[1-49]	b)			a)			11	3.6253	[0-12]	12	6.7594	[0-22]	11	7.40029	[4-32]	6	8.83164	[4-29]
		NKp44+	24	2.09008	[0-26]	b)			a)			11	1.5004	[0-5]	12	2.75897	[0-10]	11	2.23385	[1-73]	6	0.137086	[0-10]
		NKp46+	24	2.19404	[0-10]	b)			a)			11	0.3409	[0-2]	12	0.908565	[0-3]	11	0.693651	[0-5]	6	0.847136	[0-2]
NK cells		Total	25	272.972	[106-1777]	b)			8	503.077	[115-1328]	11	199.083	[56-337]	16	316.807	[76-942]	21	418.6	[48-1291]	9	149.106	[44-549]
		KIR2DL2/3+	25	14.1771	[3-169]	b)			8	34.8069	[2-93]	11	20.0928	[4-64]	16	32.558	[2-98]	15	56.3436	[7-205]	9	24.429	[8-103]
		KIR3DL1+	25	33	[1-486]	b)			8	32.6005	[3-171]	11	27.1776	[1-51]	16	35.2821	[0-114]	15	29.2546	[2-350]	9	38.052	[1-173]
		KLRG1+	25	127	[54-646]	b)			8	115.534	[31-358]	11	68.5265	[15-196]	16	140.155	[22-567]	15	215.329	[51-684]	9	46.9684	[8-114]
		NKG2A+	25	135	[46-1032]	b)			8	340.726	[70-923]	11	120.514	[43-241]	16	174.6	[43-427]	15	188.762	[65-608]	9	96.229	[35-408]
		NKp30+	25	43	[7-311]	b)			8	59.9835	[23-139]	11	29.896	[8-58]	15	38.5032	[12-126]	15	25.1871	[6-157]	9	42.84	[8-112]
		NKp44+	25	8	[1-120]	b)			8	96.5537	[4-270]	11	13.1989	[7-33]	15	26.7756	[4-118]	15	17.5828	[4-60]	9	15.8053	[2-74]
		NKp46+	25	142	[26-1198]	b)			8	334.298	[54-632]	11	113.543	[44-252]	15	131.215	[44-522]	15	238.911	[45-533]	9	122.267	[23-382]
	CD56bright	Total	25	25.5754	[9-327]	b)			8	126.752	[18-512]	11	31.209	[9-66]	16	30.7678	[6-87]	15	30.3264	[19-75]	9	38.2367	[9-111]
		KIR2DL2/3+	20	0.487319	[0-11]	b)			7	3.96041	[0-9]	10	0.695888	[0-2]	12	0.437421	[0-4]	10	1.17453	[0-3]	9	1.1978	[0-7]
		KIR3DL1+	20	0.642481	[0-16]	b)			7	2.96416	[0-14]	10	0.494669	[0-6]	12	0.758258	[0-3]	10	0.541045	[0-1]	9	1.7522	[0-8]
		KLRG1+	20	4.52443	[1-28]	b)			7	13.5075	[4-34]	10	4.30753	[1-7]	12	5.49994	[1-25]	10	3.61901	[1-17]	9	5.0614	[2-14]
		NKG2A+	20	26.499	[9-308]	b)			7	151.591	[18-493]	10	27.7339	[9-64]	12	32.556	[11-78]	10	32.6667	[18-70]	9	35.971	[8-108]
		NKp30+	11	4.87135	[1-79]	b)			7	24.8088	[5-53]	9	5.48741	[2-14]	14	4.15233	[1-11]	9	3.1441	[2-16]	8	7.86652	[3-27]
		NKp44+	11	4.64775	[1-118]	b)			7	81.6954	[5-179]	9	6.30422	[1-23]	14	7.98711	[0-27]	9	4.9805	[2-10]	8	8.87244	[1-27]
		NKp46+	11	33.1321	[9-314]	b)			7	152.719	[16-442]	9	30.3351	[8-64]	14	29.409	[5-81]	9	32.3116	[22-60]	8	38.5857	[11-110]
	CD56dimCD57-	Total	25	162.991	[64-921]	b)			8	256.538	[67-640]	11	96.8528	[24-198]	16	168.972	[42-811]	15	343.717	[54-1038]	9	95.2788	[22-431]
		KIR2DL2/3+	24	7.26715	[2-88]	b)			7	32.503	[1-62]	11	10.7662	[2-24]	16	10.0715	[1-85]	15	33.8957	[3-167]	9	13.4343	[4-82]
		KIR3DL1+	24	19.35	[1-275]	b)			7	24.2873	[0-106]	11	10.0727	[0-41]	16	13.972	[0-60]	15	26.2798	[1-163]	9	11.6789	[1-143]
		KLRG1+	24	93.2879	[27-437]	b)			7	116.25	[32-287]	11	40.419	[8-134]	16	76.8741	[12-523]	15	130.849	[35-583]	9	34.1122	[4-90]
		NKG2A+	24	83.2408	[26-546]	b)			7	137.017	[42-346]	11	65.6545	[18-134]	16	90.2642	[18-338]	15	110.168	[33-470]	9	51.6558	[18-304]
		NKp30+	25	26.0176	[5-172]	b)			8	33.0614	[12-82]	11	16.6971	[4-44]	15	25.8669	[6-60]	14	19.646	[4-94]	9	28.5007	[6-74]
		NKp44+	25	1.75624	[0-14]	b)			8	22.9418	[0-41]	11	2.5334	[0-7]	15	2.7615	[0-13]	14	4.43652	[1-33]	9	2.1117	[0-35]
		NKp46+	25	100.077	[16-637]	b)			8	135.496	[29-251]	11	53.2796	[19-143]	15	69.3673	[21-391]	14	150.607	[23-404]	9	75.3656	[12-208]
	CD56dimCD57+	Total	25	82.1164	[23-818]	b)			8	52.4588	[23-204]	11	47.026	[7-104]	16	73.0636	[13-465]	15	93.6855	[9-433]	9	39.0206	[4-104]
		KIR2DL2/3+	24	5.20868	[1-69]	b)			7	6.79449	[1-34]	10	8.25813	[1-42]	13	8.03355	[1-30]	13	16.676	[2-58]	7	11.1581	[4-36]
		KIR3DL1+	24	9.73209	[0-205]	b)			7	10.7438	[0-56]	10	8.14658	[1-18]	13	12.0816	[0-72]	13	6.61793	[0-184]	7	15.9778	[1-35]
		KLRG1+	24	30.3544	[10-225]	b)			7	30.2828	[4-92]	10	19.4819	[6-81]	13	20.6218	[5-168]	13	46.3743	[6-231]	7	9.16985	[1-41]
		NKG2A+	24	33.4419	[6-289]	b)			7	34.4666	[10-122]	10	20.4154	[6-59]	13	29.466	[4-171]	13	15.347	[3-128]	7	11.316	[5-68]
		NKp30+	24	10.2972	[1-52]	b)			8	7.0926	[3-13]	9	4.25115	[1-16]	12	5.44824	[1-52]	9	6.7477	[1-40]	6	9.28717	[3-17]
		NKp44+	24	2.05341	[0-31]	b)			8	9.6295	[0-69]	9	4.07502	[0-13]	12	4.33276	[0-117]	9	4.58239	[1-53]	6	0.517444	[0-10]
		NKp46+	24	27.0386	[12-234]	b)			8	16.9366	[7-60]	9	19.845	[7-41]	12	21.9685	[4-255]	9	34.0413	[14-138]	6	19.8689	[6-63]
a) Cell population not assessed as the parent population had <500 events.
b) Antibody panel not performed

### Sheet: Suppl. Table 4 Age, sex, HCMV
Supplementary Table 4. Multiple linear regression models to evaluate the impact of sex (reference: female), age and HCMV serology (reference: IgG negative) on blood immune cell populations. The number of each cell population (dependent variable) was Log10 transformed to overcome data's non-normal distribution.
Cell Population (dependent variable)			Model			Independent variables
						Sex					Age					HCMV seroprevalence
			(d,n)	F	sign.	Bunst	SD	𝜷	t	sign.	Bunst	SD	𝜷	t	sign.	Bunst	SD	𝜷	t	sign.
Monocytes			(3, 101)	1.837	0.146	0.073	0.093	0.08	0.787	0.433	-3.073e-05	0.004	-0.001	-0.007	0.994	-0.176	0.088	-0.202	-2.008	0.047
Lymphocytes			(3, 101)	1.265	0.291	0.07	0.058	0.122	1.2	0.233	-0.004	0.003	-0.143	-1.436	0.154	0.054	0.055	0.1	0.979	0.33
B cells			(3, 101)	1.182	0.321	0.153	0.091	0.172	1.686	0.095	-0.004	0.004	-0.095	-0.952	0.344	0.037	0.086	0.044	0.43	0.668
T cells		Total	(3, 101)	2.494	0.064	0.096	0.079	0.122	1.222	0.225	-0.007	0.004	-0.179	-1.827	0.071	0.146	0.074	0.197	1.97	0.052
	CD4+	Total	(3, 101)	1.474	0.226	0.119	0.101	0.12	1.179	0.241	-0.005	0.005	-0.109	-1.092	0.277	0.157	0.095	0.167	1.65	0.102
		RTEs	(3, 101)	1.808	0.151	-0.084	0.147	-0.058	-0.571	0.569	-0.013	0.007	-0.184	-1.858	0.066	0.156	0.138	0.113	1.125	0.264
		Naive/Memory ratio	(3, 101)	1.994	0.12	-0.157	0.105	-0.151	-1.503	0.136	-0.008	0.005	-0.167	-1.688	0.095	-0.093	0.098	-0.095	-0.947	0.346
		Naive	(3, 101)	0.949	0.42	0.049	0.146	0.034	0.335	0.738	-0.01	0.007	-0.146	-1.457	0.148	0.125	0.138	0.093	0.906	0.367
		Memory	(3, 101)	2.646	0.053	0.206	0.101	0.205	2.049	0.043	-0.002	0.005	-0.035	-0.36	0.72	0.218	0.095	0.229	2.3	0.024
		CM	(3, 101)	1.51	0.217	0.23	0.125	0.187	1.841	0.069	-0.001	0.006	-0.019	-0.187	0.852	0.167	0.118	0.143	1.415	0.16
		EM	(3, 101)	1.907	0.134	0.171	0.119	0.146	1.444	0.152	0.001	0.005	0.026	0.267	0.79	0.236	0.112	0.213	2.113	0.037
		TemRA	(3, 101)	4.944	0.003	0.123	0.094	0.126	1.306	0.195	-0.005	0.004	-0.112	-1.181	0.24	0.327	0.089	0.355	3.673	0
		Ki67+	(3, 90)	2.656	0.053	0.018	0.06	0.031	0.298	0.767	-0.002	0.003	-0.059	-0.571	0.569	0.155	0.057	0.288	2.739	0.007
	CD8+	Total	(3, 101)	4.372	0.006	0.138	0.084	0.161	1.65	0.102	-0.011	0.004	-0.265	-2.774	0.007	0.171	0.079	0.212	2.176	0.032
		Naive/Memory ratio	(3, 101)	2.725	0.048	-0.13	0.125	-0.104	-1.042	0.3	-0.01	0.006	-0.172	-1.759	0.082	-0.241	0.117	-0.204	-2.051	0.043
		Naive	(3, 101)	3.082	0.031	0.094	0.128	0.073	0.733	0.465	-0.017	0.006	-0.291	-2.992	0.004	0.043	0.12	0.036	0.361	0.719
		Memory	(3, 101)	5.115	0.003	0.224	0.095	0.227	2.354	0.021	-0.007	0.004	-0.162	-1.711	0.09	0.284	0.089	0.306	3.177	0.002
		CM	(3, 101)	1.703	0.172	0.263	0.122	0.218	2.151	0.034	0	0.006	-0.007	-0.07	0.944	0.128	0.115	0.112	1.107	0.271
		EM	(3, 101)	1.393	0.25	0.194	0.129	0.153	1.5	0.137	-0.001	0.006	-0.025	-0.248	0.804	0.202	0.122	0.168	1.658	0.101
		TemRA	(3, 101)	7.229	0	0.206	0.1	0.192	2.046	0.043	-0.012	0.005	-0.247	-2.686	0.009	0.353	0.095	0.349	3.725	0
		Ki67+	(3, 90)	4.317	0.007	0.037	0.067	0.057	0.555	0.581	-0.008	0.003	-0.25	-2.485	0.015	0.163	0.064	0.261	2.549	0.013
	Tregs	Total	(3, 90)	1.499	0.221	0.054	0.076	0.077	0.718	0.475	-0.004	0.004	-0.111	-1.057	0.294	0.128	0.072	0.191	1.784	0.078
		CD45RA+HLA-DR-	(3, 77)	2.42	0.073	-0.022	0.125	-0.02	-0.177	0.86	-0.015	0.006	-0.265	-2.369	0.02	0.127	0.121	0.119	1.054	0.295
		CD45RA-HLA-DR-	(3, 77)	1.111	0.35	-0.017	0.092	-0.022	-0.189	0.85	-0.001	0.005	-0.036	-0.31	0.757	0.154	0.089	0.2	1.726	0.089
		CD45RA-HLA-DR+	(3, 77)	0.754	0.524	0.054	0.08	0.079	0.68	0.499	0.004	0.004	0.126	1.093	0.278	0.072	0.077	0.109	0.935	0.353
		Ki67+	(3, 77)	0.123	0.946	0.016	0.079	0.024	0.203	0.84	-0.002	0.004	-0.057	-0.486	0.628	0.022	0.077	0.033	0.283	0.778
		Tregs/Tconv ratio	(3, 90)	0.66	0.579	0	0.041	0	-0.004	0.997	0.002	0.002	0.101	0.951	0.344	-0.038	0.039	-0.108	-0.991	0.324
NK T cells		Total	(3, 89)	6.334	0.001	0.198	0.125	0.158	1.578	0.118	-0.009	0.006	-0.146	-1.49	0.14	0.474	0.119	0.397	3.977	0
		KIR2DL2/3+	(3, 60)	4.164	0.01	0.131	0.167	0.098	0.784	0.436	-0.019	0.007	-0.326	-2.696	0.009	0.374	0.172	0.271	2.176	0.034
		KIR3DL1+	(3, 60)	2.255	0.092	0.187	0.202	0.12	0.926	0.358	-0.02	0.009	-0.303	-2.401	0.02	0.107	0.209	0.067	0.513	0.61
		KLRG1+	(3, 60)	2.085	0.113	0.114	0.153	0.097	0.744	0.46	-0.015	0.006	-0.3	-2.368	0.021	0.062	0.157	0.052	0.397	0.693
		NKG2A+	(3, 60)	3.015	0.037	-0.124	0.194	-0.082	-0.639	0.526	-0.021	0.008	-0.314	-2.529	0.014	-0.34	0.2	-0.217	-1.696	0.095
		NKp30+	(3, 58)	3.066	0.036	-0.11	0.158	-0.089	-0.694	0.491	-0.02	0.007	-0.359	-2.85	0.006	0.056	0.151	0.048	0.373	0.711
		NKp44+	(3, 58)	4.065	0.011	-0.017	0.182	-0.012	-0.096	0.924	-0.006	0.008	-0.092	-0.748	0.458	0.573	0.174	0.413	3.296	0.002
		NKp46+	(3, 58)	1.51	0.222	-0.041	0.148	-0.037	-0.276	0.784	-0.013	0.007	-0.265	-2.022	0.048	0.058	0.142	0.055	0.412	0.682
NK cells		Total	(3, 90)	0.574	0.633	0.062	0.081	0.083	0.762	0.448	-0.004	0.004	-0.116	-1.084	0.281	0.021	0.077	0.03	0.273	0.785
		KIR2DL2/3+	(3, 84)	2.213	0.093	0.163	0.11	0.162	1.486	0.141	-0.01	0.005	-0.209	-1.946	0.055	0.103	0.102	0.109	1.004	0.318
		KIR3DL1+	(3, 84)	2.433	0.071	0.385	0.158	0.265	2.443	0.017	-0.007	0.007	-0.101	-0.942	0.349	-0.056	0.147	-0.041	-0.378	0.707
		KLRG1+	(3, 84)	1.319	0.274	0.17	0.103	0.182	1.651	0.103	-0.005	0.005	-0.124	-1.133	0.26	0.01	0.096	0.012	0.106	0.916
		NKG2A+	(3, 84)	1.227	0.305	0.008	0.082	0.011	0.101	0.92	-0.003	0.004	-0.084	-0.764	0.447	-0.133	0.076	-0.194	-1.75	0.084
		NKp30+	(3, 83)	4.333	0.007	0.04	0.083	0.051	0.481	0.632	-0.004	0.004	-0.11	-1.058	0.293	-0.253	0.076	-0.351	-3.327	0.001
		NKp44+	(3, 83)	0.561	0.643	-0.044	0.126	-0.039	-0.348	0.729	-0.006	0.006	-0.115	-1.029	0.307	-0.089	0.115	-0.087	-0.775	0.441
		NKp46+	(3, 83)	1.415	0.245	0.058	0.085	0.075	0.678	0.5	-0.005	0.004	-0.148	-1.354	0.179	-0.102	0.078	-0.146	-1.314	0.193
	CD56bright	Total	(3, 84)	2.524	0.064	-0.124	0.086	-0.156	-1.443	0.153	-0.004	0.004	-0.112	-1.045	0.299	-0.187	0.08	-0.251	-2.319	0.023
		KIR2DL2/3+	(3, 68)	2.796	0.047	-0.188	0.149	-0.152	-1.265	0.211	-0.016	0.006	-0.294	-2.497	0.015	-0.108	0.125	-0.104	-0.865	0.39
		KIR3DL1+	(3, 68)	1.915	0.136	-0.009	0.17	-0.007	-0.055	0.957	-0.013	0.007	-0.214	-1.785	0.079	-0.238	0.143	-0.205	-1.669	0.1
		KLRG1+	(3, 68)	0.594	0.621	-0.005	0.114	-0.005	-0.043	0.965	0	0.005	-0.003	-0.024	0.981	-0.125	0.096	-0.166	-1.312	0.194
		NKG2A+	(3, 68)	2.753	0.05	-0.144	0.106	-0.164	-1.356	0.18	-0.005	0.004	-0.137	-1.16	0.251	-0.224	0.089	-0.304	-2.52	0.014
		NKp30+	(3, 58)	5.111	0.003	-0.037	0.134	-0.034	-0.277	0.783	-0.007	0.005	-0.156	-1.297	0.2	-0.381	0.104	-0.45	-3.667	0.001
		NKp44+	(3, 58)	4.111	0.011	-0.25	0.172	-0.183	-1.452	0.152	-0.013	0.007	-0.237	-1.926	0.059	-0.367	0.134	-0.344	-2.742	0.008
		NKp46+	(3, 58)	2.811	0.048	-0.103	0.126	-0.106	-0.817	0.418	-0.007	0.005	-0.188	-1.485	0.143	-0.241	0.098	-0.318	-2.455	0.017
	CD56dimCD57-	Total	(3, 84)	1.39	0.252	0.126	0.09	0.155	1.404	0.164	-0.005	0.004	-0.143	-1.314	0.192	-0.047	0.084	-0.062	-0.559	0.578
		KIR2DL2/3+	(3, 82)	2.016	0.118	0.196	0.121	0.178	1.614	0.111	-0.011	0.006	-0.212	-1.936	0.057	0.028	0.113	0.027	0.248	0.805
		KIR3DL1+	(3, 82)	2.708	0.051	0.481	0.178	0.294	2.7	0.009	-0.007	0.008	-0.096	-0.887	0.378	-0.047	0.166	-0.031	-0.281	0.779
		KLRG1+	(3, 82)	1.483	0.226	0.192	0.109	0.197	1.768	0.081	-0.005	0.005	-0.103	-0.931	0.355	-0.065	0.101	-0.072	-0.645	0.521
		NKG2A+	(3, 82)	2.069	0.111	0.101	0.089	0.125	1.134	0.26	-0.006	0.004	-0.165	-1.506	0.136	-0.137	0.083	-0.182	-1.65	0.103
		NKp30+	(3, 82)	5.123	0.003	0.073	0.085	0.09	0.858	0.394	-0.005	0.004	-0.123	-1.192	0.237	-0.272	0.077	-0.368	-3.514	0.001
		NKp44+	(3, 82)	2.055	0.113	0.023	0.141	0.018	0.164	0.871	-0.016	0.006	-0.27	-2.477	0.015	0.006	0.129	0.006	0.05	0.96
		NKp46+	(3, 82)	1.905	0.136	0.107	0.092	0.128	1.162	0.249	-0.007	0.004	-0.19	-1.739	0.086	-0.089	0.084	-0.117	-1.057	0.294
	CD56dimCD57+	Total	(3, 84)	1.349	0.264	0.115	0.114	0.111	1.009	0.316	-0.004	0.005	-0.076	-0.694	0.489	0.182	0.107	0.189	1.711	0.091
		KIR2DL2/3+	(3, 74)	2.092	0.109	0.091	0.125	0.085	0.728	0.469	-0.012	0.006	-0.243	-2.093	0.04	0.107	0.118	0.107	0.909	0.366
		KIR3DL1+	(3, 74)	1.137	0.34	0.345	0.198	0.206	1.745	0.085	-0.001	0.009	-0.018	-0.15	0.881	-0.059	0.186	-0.038	-0.32	0.75
		KLRG1+	(3, 74)	1.177	0.325	0.14	0.14	0.118	0.996	0.323	-0.01	0.007	-0.184	-1.557	0.124	0.037	0.132	0.034	0.28	0.78
		NKG2A+	(3, 74)	0.559	0.644	0.035	0.126	0.033	0.278	0.782	0.002	0.006	0.031	0.256	0.799	-0.132	0.119	-0.135	-1.114	0.269
		NKp30+	(3, 68)	2.132	0.105	0.2	0.122	0.2	1.637	0.107	-0.009	0.005	-0.197	-1.631	0.108	-0.089	0.108	-0.101	-0.819	0.416
		NKp44+	(3, 68)	0.603	0.615	0.25	0.212	0.149	1.177	0.244	-0.002	0.009	-0.025	-0.201	0.841	0.153	0.188	0.104	0.81	0.421
		NKp46+	(3, 68)	1.691	0.178	0.173	0.12	0.178	1.442	0.154	-0.009	0.005	-0.206	-1.69	0.096	-0.005	0.107	-0.006	-0.046	0.963

### Sheet: Suppl. Table 5 Therapies
Supplementary Table 5. Multiple linear regression models to evaluate the impact on immune cells of the distinct multiple sclerosis disease modifying therapies (reference: treatment naive pwRRMS).
Cell Population (dependent variable)			Model			Independent Variables
						Fingolimod					Alemtuzumab					Dimethyl Fumarate (DMF)					Teriflunomide					Natalizumab					IFN𝜷
			(d,n)	F	sign.	Bunst	SD	𝜷	t	sign.	Bunst	SD	𝜷	t	sign.	Bunst	SD	𝜷	t	sign.	Bunst	SD	𝜷	t	sign.	Bunst	SD	𝜷	t	sign.	Bunst	SD	𝜷	t	sign.
Monocytes			(6, 101)	1.836	0.1	0.145	0.167	0.093	0.87	0.386	0.249	0.158	0.169	1.573	0.119	-0.252	0.141	-0.197	-1.784	0.078	0.053	0.123	0.05	0.435	0.664	-0.008	0.111	-0.008	-0.071	0.944	-0.179	0.152	-0.128	-1.181	0.241
Lymphocytes			(6, 101)	11.77	0	-0.467	0.083	-0.476	-5.598	0	-0.057	0.079	-0.062	-0.723	0.471	-0.251	0.071	-0.314	-3.557	0.001	-0.005	0.061	-0.007	-0.074	0.941	0.147	0.056	0.251	2.636	0.01	0.02	0.076	0.023	0.267	0.79
B cells			(6, 101)	24.711	0	-0.765	0.107	-0.502	-7.161	0	0.332	0.102	0.232	3.274	0.001	-0.144	0.09	-0.116	-1.597	0.114	-0.109	0.079	-0.105	-1.382	0.17	0.407	0.071	0.448	5.706	0	0.011	0.097	0.008	0.116	0.908
T cells		Total	(6, 101)	27.409	0	-0.783	0.09	-0.592	-8.726	0	-0.552	0.085	-0.444	-6.481	0	-0.281	0.076	-0.261	-3.707	0	0.012	0.066	0.014	0.186	0.852	0.122	0.06	0.154	2.029	0.045	0.096	0.082	0.081	1.171	0.244
	CD4+	Total	(6, 101)	45.219	0	-1.242	0.097	-0.733	-12.835	0	-0.665	0.092	-0.417	-7.234	0	-0.253	0.082	-0.183	-3.094	0.003	0.016	0.071	0.014	0.223	0.824	0.108	0.065	0.107	1.669	0.099	0.137	0.088	0.09	1.553	0.124
		RTEs	(6, 101)	43.796	0	-2.069	0.143	-0.839	-14.521	0	-0.455	0.135	-0.196	-3.362	0.001	-0.094	0.121	-0.047	-0.777	0.439	0.043	0.105	0.025	0.406	0.685	0.031	0.095	0.021	0.331	0.742	0.12	0.13	0.055	0.927	0.356
		Naive/Memory ratio	(6, 101)	13.598	0	-1.079	0.144	-0.615	-7.47	0	-0.044	0.137	-0.027	-0.319	0.75	0.251	0.122	0.176	2.054	0.043	-0.01	0.106	-0.009	-0.097	0.923	-0.285	0.097	-0.272	-2.948	0.004	-0.016	0.131	-0.011	-0.125	0.901
		Naive	(6, 101)	48.333	0	-2.073	0.136	-0.847	-15.199	0	-0.672	0.13	-0.292	-5.19	0	-0.167	0.115	-0.083	-1.444	0.152	0.011	0.1	0.007	0.114	0.91	-0.051	0.091	-0.035	-0.564	0.574	0.113	0.124	0.052	0.911	0.365
		Memory	(6, 101)	33.049	0	-0.994	0.108	-0.589	-9.23	0	-0.629	0.102	-0.396	-6.145	0	-0.418	0.091	-0.304	-4.584	0	0.022	0.079	0.019	0.275	0.784	0.233	0.072	0.232	3.24	0.002	0.129	0.098	0.086	1.321	0.19
		CM	(6, 101)	34.783	0	-1.364	0.132	-0.65	-10.367	0	-0.7	0.125	-0.355	-5.599	0	-0.279	0.111	-0.163	-2.509	0.014	0.117	0.097	0.082	1.205	0.231	0.266	0.088	0.212	3.021	0.003	0.258	0.12	0.138	2.154	0.034
		EM	(6, 101)	19.915	0	-0.873	0.149	-0.438	-5.87	0	-0.661	0.141	-0.353	-4.683	0	-0.713	0.126	-0.44	-5.669	0	-0.193	0.109	-0.142	-1.761	0.081	0.283	0.099	0.239	2.851	0.005	-0.036	0.135	-0.02	-0.267	0.79
		TemRA	(6, 101)	7.427	0	-0.719	0.147	-0.454	-4.897	0	-0.528	0.14	-0.354	-3.782	0	-0.435	0.124	-0.337	-3.501	0.001	-0.201	0.108	-0.187	-1.862	0.066	-0.005	0.098	-0.006	-0.053	0.957	-0.198	0.134	-0.14	-1.485	0.141
		Ki67+	(5, 90)	5.591	0	b)					-0.128	0.089	-0.15	-1.448	0.151	-0.322	0.079	-0.434	-4.088	0	-0.044	0.07	-0.07	-0.635	0.527	0.05	0.065	0.087	0.776	0.44	0.101	0.085	0.125	1.194	0.236
	CD8+	Total	(6, 101)	9.536	0	-0.552	0.125	-0.393	-4.432	0	-0.55	0.118	-0.417	-4.65	0	-0.3	0.105	-0.262	-2.848	0.005	-0.028	0.092	-0.029	-0.306	0.76	0.102	0.083	0.122	1.225	0.224	-0.029	0.113	-0.023	-0.256	0.799
		Naive/Memory ratio	(6, 101)	16.775	0	-1.366	0.164	-0.653	-8.343	0	-0.005	0.155	-0.002	-0.03	0.976	0.313	0.139	0.184	2.261	0.026	0.141	0.12	0.099	1.173	0.244	-0.16	0.109	-0.128	-1.466	0.146	0.105	0.149	0.056	0.703	0.484
		Naive	(6, 101)	26.733	0	-1.644	0.147	-0.767	-11.213	0	-0.55	0.139	-0.273	-3.953	0	-0.206	0.124	-0.118	-1.66	0.1	0.036	0.108	0.025	0.337	0.737	0	0.098	0	-0.002	0.998	0.023	0.133	0.012	0.175	0.861
		Memory	(6, 101)	8.052	0	-0.278	0.146	-0.174	-1.906	0.06	-0.546	0.139	-0.364	-3.94	0	-0.519	0.123	-0.399	-4.207	0	-0.105	0.107	-0.097	-0.978	0.33	0.16	0.097	0.168	1.644	0.104	-0.081	0.133	-0.057	-0.613	0.541
		CM	(6, 101)	16.164	0	-0.947	0.162	-0.461	-5.836	0	-0.431	0.154	-0.223	-2.799	0.006	-0.266	0.137	-0.159	-1.942	0.055	0.207	0.119	0.149	1.736	0.086	0.421	0.108	0.344	3.887	0	0.235	0.147	0.128	1.591	0.115
		EM	(6, 101)	8.924	0	-0.52	0.195	-0.24	-2.674	0.009	-0.578	0.185	-0.283	-3.123	0.002	-0.641	0.165	-0.363	-3.89	0	-0.108	0.143	-0.074	-0.756	0.451	0.335	0.13	0.259	2.576	0.012	-0.045	0.177	-0.024	-0.257	0.798
		TemRA	(6, 101)	4.404	0.001	-0.144	0.168	-0.085	-0.857	0.394	-0.589	0.159	-0.372	-3.698	0	-0.502	0.142	-0.366	-3.542	0.001	-0.178	0.123	-0.156	-1.446	0.152	0.005	0.112	0.005	0.046	0.963	-0.165	0.152	-0.11	-1.084	0.281
		Ki67+	(6, 90)	2.539	0.034	b)					-0.168	0.108	-0.174	-1.56	0.123	-0.207	0.096	-0.248	-2.165	0.033	-0.097	0.085	-0.136	-1.149	0.254	-0.051	0.078	-0.079	-0.654	0.515	0.163	0.103	0.178	1.585	0.117
	Tregs	Total	(5, 90)	17.24	0	b)					-0.654	0.091	-0.603	-7.172	0	-0.319	0.081	-0.339	-3.929	0	0.059	0.072	0.073	0.821	0.414	-0.019	0.066	-0.027	-0.292	0.771	0.164	0.087	0.159	1.877	0.064
		CD45RA+HLA-DR-	(5, 77)	16.637	0	b)					-1.355	0.156	-0.76	-8.706	0	-0.278	0.125	-0.204	-2.229	0.029	-0.196	0.113	-0.163	-1.734	0.087	-0.275	0.116	-0.222	-2.379	0.02	0.043	0.134	0.029	0.323	0.748
		CD45RA-HLA-DR-	(5, 77)	13.924	0	b)					-0.632	0.12	-0.479	-5.245	0	-0.351	0.097	-0.347	-3.629	0.001	0.102	0.088	0.114	1.161	0.249	0.176	0.089	0.192	1.969	0.053	0.226	0.104	0.206	2.187	0.032
		CD45RA-HLA-DR+	(5, 77)	9.047	0	b)					-0.219	0.115	-0.192	-1.912	0.06	-0.423	0.092	-0.483	-4.597	0	0.157	0.083	0.203	1.879	0.064	-0.005	0.085	-0.006	-0.059	0.954	0.165	0.098	0.173	1.676	0.098
		Ki67+	(5, 77)	4.37	0.002	b)					-0.218	0.128	-0.192	-1.707	0.092	-0.374	0.102	-0.43	-3.658	0	0.051	0.093	0.067	0.551	0.584	-0.063	0.095	-0.08	-0.666	0.508	0.08	0.11	0.085	0.733	0.466
		Tregs/Tconv ratio	(5, 90)	3.724	0.004	b)					0.011	0.063	0.019	0.18	0.858	-0.057	0.056	-0.114	-1.023	0.309	0.032	0.05	0.074	0.643	0.522	-0.151	0.046	-0.387	-3.3	0.001	0.03	0.06	0.055	0.501	0.618
NK T cells		Total	(5, 89)	5.091	0	b)					-0.337	0.188	-0.189	-1.799	0.076	-0.673	0.167	-0.434	-4.027	0	-0.165	0.148	-0.125	-1.118	0.267	0.013	0.138	0.011	0.097	0.923	-0.515	0.179	-0.305	-2.869	0.005
		KIR2DL2/3+	(4, 60)	1.807	0.141	b)					a)					0.116	0.224	0.07	0.52	0.605	0.127	0.173	0.102	0.734	0.466	0.363	0.165	0.307	2.201	0.032	-0.26	0.264	-0.13	-0.984	0.329
		KIR3DL1+	(4, 60)	1.342	0.266	b)					a)					-0.198	0.275	-0.098	-0.719	0.475	-0.053	0.213	-0.035	-0.25	0.804	-0.003	0.203	-0.002	-0.017	0.987	-0.717	0.326	-0.296	-2.202	0.032
		KLRG1+	(4, 60)	3.418	0.014	b)					a)					-0.527	0.195	-0.346	-2.703	0.009	-0.008	0.151	-0.007	-0.052	0.959	0.024	0.144	0.022	0.164	0.87	-0.562	0.231	-0.307	-2.439	0.018
		NKG2A+	(4, 60)	3.387	0.015	b)					a)					-0.686	0.248	-0.354	-2.762	0.008	0.015	0.192	0.01	0.078	0.938	0.131	0.183	0.095	0.717	0.476	-0.561	0.294	-0.241	-1.909	0.062
		NKp30+	(4, 58)	1.492	0.218	b)					a)					-0.384	0.238	-0.221	-1.616	0.112	0.02	0.171	0.017	0.117	0.907	0.186	0.176	0.15	1.059	0.294	0.232	0.221	0.145	1.052	0.297
		NKp44+	(4, 58)	1.388	0.251	b)					a)					-0.004	0.274	-0.002	-0.014	0.989	-0.08	0.197	-0.058	-0.407	0.685	0.005	0.203	0.003	0.023	0.982	-0.574	0.254	-0.312	-2.256	0.028
		NKp46+	(4, 58)	2.058	0.099	b)					a)					-0.344	0.218	-0.211	-1.574	0.121	-0.21	0.157	-0.186	-1.334	0.188	-0.337	0.162	-0.289	-2.081	0.042	-0.449	0.203	-0.299	-2.213	0.031
NK cells		Total	(5, 90)	2.431	0.041	b)					0.139	0.129	0.121	1.078	0.284	-0.204	0.115	-0.203	-1.768	0.081	0.063	0.102	0.073	0.617	0.539	0.067	0.094	0.086	0.713	0.478	-0.228	0.124	-0.208	-1.843	0.069
		KIR2DL2/3+	(5, 84)	1.805	0.122	b)					0.232	0.17	0.16	1.363	0.177	0.11	0.152	0.087	0.728	0.469	0.241	0.134	0.221	1.793	0.077	0.38	0.137	0.341	2.773	0.007	0.251	0.163	0.182	1.542	0.127
		KIR3DL1+	(5, 84)	0.271	0.928	b)					-0.004	0.256	-0.002	-0.016	0.988	-0.239	0.228	-0.132	-1.051	0.297	-0.056	0.202	-0.036	-0.28	0.78	-0.092	0.206	-0.058	-0.447	0.656	-0.149	0.245	-0.075	-0.608	0.545
		KLRG1+	(5, 84)	4.771	0.001	b)					-0.067	0.148	-0.049	-0.456	0.649	-0.273	0.131	-0.23	-2.078	0.041	-0.015	0.116	-0.015	-0.132	0.895	0.14	0.119	0.134	1.178	0.242	-0.526	0.141	-0.406	-3.721	0
		NKG2A+	(5, 84)	2.153	0.068	b)					0.236	0.125	0.218	1.882	0.064	-0.121	0.112	-0.129	-1.088	0.28	0.045	0.099	0.055	0.452	0.653	0.089	0.101	0.107	0.882	0.381	-0.176	0.12	-0.172	-1.468	0.146
		NKp30+	(5, 83)	1.007	0.42	b)					0.08	0.128	0.076	0.63	0.53	-0.198	0.114	-0.215	-1.744	0.085	-0.04	0.103	-0.049	-0.389	0.698	-0.097	0.103	-0.12	-0.949	0.346	-0.1	0.122	-0.1	-0.822	0.414
		NKp44+	(5, 83)	6.193	0	b)					0.833	0.168	0.52	4.946	0	0.23	0.15	0.165	1.531	0.13	0.489	0.135	0.398	3.612	0.001	0.344	0.135	0.28	2.539	0.013	0.142	0.161	0.093	0.879	0.382
		NKp46+	(5, 83)	2.073	0.078	b)					0.151	0.127	0.139	1.186	0.239	-0.144	0.113	-0.153	-1.276	0.206	0.033	0.102	0.04	0.325	0.746	0.139	0.102	0.166	1.358	0.178	-0.183	0.122	-0.177	-1.506	0.136
	CD56bright	Total	(5, 84)	4.707	0.001	b)					0.582	0.124	0.51	4.7	0	0.023	0.11	0.023	0.211	0.834	0.129	0.098	0.151	1.318	0.191	0.15	0.099	0.172	1.511	0.135	0.107	0.118	0.099	0.903	0.369
		KIR2DL2/3+	(5, 68)	2.426	0.045	b)					0.6	0.198	0.388	3.034	0.004	0.148	0.174	0.111	0.847	0.4	0.221	0.164	0.179	1.345	0.184	0.296	0.174	0.223	1.7	0.094	0.423	0.181	0.305	2.34	0.023
		KIR3DL1+	(5, 68)	2.377	0.049	b)					0.495	0.226	0.28	2.185	0.033	-0.277	0.2	-0.182	-1.386	0.171	0.166	0.188	0.118	0.881	0.382	-0.166	0.2	-0.109	-0.83	0.41	0.126	0.207	0.08	0.61	0.544
		KLRG1+	(5, 68)	2.068	0.081	b)					0.367	0.153	0.31	2.392	0.02	-0.144	0.135	-0.142	-1.069	0.289	0.122	0.127	0.13	0.96	0.341	-0.034	0.135	-0.033	-0.251	0.803	0.015	0.14	0.014	0.104	0.918
		NKG2A+	(5, 68)	3.819	0.004	b)					0.534	0.135	0.484	3.962	0	-0.051	0.119	-0.054	-0.433	0.667	0.115	0.112	0.131	1.028	0.308	0.139	0.119	0.147	1.17	0.246	0.036	0.123	0.037	0.296	0.768
		NKp30+	(5, 58)	2.657	0.033	b)					0.476	0.165	0.428	2.883	0.006	-0.022	0.153	-0.022	-0.142	0.888	-0.03	0.138	-0.036	-0.22	0.826	-0.062	0.153	-0.062	-0.405	0.687	0.067	0.159	0.064	0.423	0.674
		NKp44+	(5, 58)	4.106	0.003	b)					0.76	0.202	0.531	3.769	0	-0.052	0.187	-0.04	-0.276	0.784	0.26	0.168	0.239	1.548	0.128	0.044	0.187	0.034	0.235	0.815	0.045	0.194	0.034	0.234	0.816
		NKp46+	(5, 58)	2.546	0.039	b)					0.453	0.157	0.432	2.895	0.006	-0.081	0.146	-0.086	-0.559	0.579	0.017	0.131	0.021	0.132	0.896	0.067	0.146	0.071	0.461	0.647	0.03	0.151	0.03	0.2	0.842
	CD56dimCD57-	Total	(5, 84)	3.183	0.011	b)					0.095	0.134	0.08	0.708	0.481	-0.196	0.119	-0.189	-1.639	0.105	0.066	0.106	0.074	0.621	0.537	0.214	0.108	0.235	1.984	0.051	-0.234	0.128	-0.207	-1.823	0.072
		KIR2DL2/3+	(5, 82)	2.128	0.071	b)					0.247	0.194	0.149	1.272	0.207	0.086	0.164	0.063	0.526	0.601	0.232	0.146	0.198	1.592	0.115	0.461	0.149	0.384	3.102	0.003	0.25	0.176	0.168	1.416	0.161
		KIR3DL1+	(5, 82)	0.434	0.823	b)					0.095	0.299	0.039	0.319	0.751	-0.324	0.254	-0.162	-1.277	0.206	-0.057	0.225	-0.033	-0.254	0.8	-0.085	0.229	-0.049	-0.373	0.71	-0.13	0.272	-0.06	-0.479	0.633
		KLRG1+	(5, 82)	5.351	0	b)					0.009	0.159	0.006	0.059	0.953	-0.281	0.135	-0.231	-2.081	0.041	-0.027	0.12	-0.026	-0.226	0.822	0.185	0.122	0.172	1.516	0.134	-0.545	0.145	-0.41	-3.754	0
		NKG2A+	(5, 82)	2.153	0.068	b)					0.17	0.142	0.139	1.191	0.237	-0.12	0.121	-0.12	-0.998	0.321	0.03	0.107	0.035	0.283	0.778	0.149	0.109	0.169	1.366	0.176	-0.23	0.129	-0.211	-1.777	0.08
		NKp30+	(5, 82)	0.805	0.549	b)					0.002	0.13	0.002	0.014	0.989	-0.219	0.116	-0.235	-1.885	0.063	-0.062	0.105	-0.075	-0.59	0.557	-0.078	0.107	-0.092	-0.724	0.472	-0.099	0.125	-0.098	-0.794	0.429
		NKp44+	(5, 82)	4.03	0.003	b)					0.741	0.199	0.416	3.735	0	0.153	0.177	0.098	0.864	0.39	0.388	0.16	0.283	2.429	0.017	0.471	0.163	0.335	2.888	0.005	0.085	0.19	0.05	0.446	0.657
		NKp46+	(5, 82)	2.255	0.057	b)					0.008	0.136	0.007	0.056	0.955	-0.177	0.121	-0.174	-1.458	0.149	-0.041	0.109	-0.046	-0.377	0.707	0.181	0.112	0.197	1.618	0.11	-0.233	0.13	-0.211	-1.791	0.077
	CD56dimCD57+	Total	(5, 84)	2.279	0.055	b)					-0.149	0.175	-0.098	-0.852	0.397	-0.336	0.156	-0.255	-2.157	0.034	-0.089	0.138	-0.079	-0.644	0.521	-0.082	0.14	-0.071	-0.582	0.563	-0.49	0.167	-0.342	-2.931	0.004
		KIR2DL2/3+	(5, 74)	0.671	0.647	b)					0.106	0.194	0.07	0.549	0.584	0.142	0.17	0.109	0.834	0.407	0.138	0.155	0.119	0.89	0.377	0.222	0.155	0.191	1.429	0.157	0.285	0.194	0.189	1.474	0.145
		KIR3DL1+	(5, 74)	0.59	0.708	b)					-0.226	0.307	-0.094	-0.736	0.464	-0.315	0.269	-0.154	-1.172	0.245	-0.201	0.246	-0.109	-0.816	0.417	-0.361	0.246	-0.196	-1.467	0.147	-0.054	0.307	-0.023	-0.175	0.861
		KLRG1+	(5, 74)	3.524	0.007	b)					-0.334	0.198	-0.197	-1.682	0.097	-0.291	0.174	-0.2	-1.674	0.099	-0.157	0.159	-0.12	-0.989	0.326	0.052	0.159	0.04	0.325	0.746	-0.717	0.198	-0.423	-3.619	0.001
		NKG2A+	(5, 74)	1.131	0.352	b)					-0.108	0.192	-0.071	-0.564	0.575	-0.242	0.169	-0.185	-1.434	0.156	-0.028	0.154	-0.024	-0.179	0.858	-0.244	0.154	-0.208	-1.585	0.118	-0.336	0.192	-0.22	-1.748	0.085
		NKp30+	(5, 68)	0.619	0.686	b)					-0.191	0.165	-0.155	-1.157	0.252	-0.246	0.158	-0.211	-1.557	0.125	-0.119	0.143	-0.115	-0.836	0.406	-0.118	0.158	-0.101	-0.749	0.457	-0.092	0.184	-0.066	-0.5	0.619
		NKp44+	(5, 68)	2.436	0.044	b)					0.695	0.268	0.326	2.591	0.012	0.252	0.257	0.124	0.981	0.33	0.389	0.232	0.216	1.674	0.099	0.486	0.257	0.24	1.892	0.063	-0.247	0.3	-0.102	-0.823	0.414
		NKp46+	(5, 68)	1.012	0.418	b)					-0.246	0.16	-0.205	-1.545	0.128	-0.218	0.153	-0.19	-1.427	0.159	-0.056	0.138	-0.055	-0.407	0.685	-0.003	0.153	-0.003	-0.022	0.983	-0.25	0.178	-0.183	-1.403	0.166
a) Cell population not assessed as the parent population had <500 events.
b) Antibody panel not performed

### Sheet: Suppl. Table 6 Alemtuzumab
Supplementary Table 6. Linear regression models to evaluate the impact of time since last alemtuzumab infusion on immune cells.
Cell Population (dependent variable)			Model			Time from last infusion
			(d,n)	F	sign.	Bunst	SD	𝜷	t	sign.
Monocytes			(1, 7)	0.234	0.646	-0.15	0.309	-0.194	-0.484	0.646
Lymphocytes			(1, 7)	0.649	0.451	0.161	0.2	0.312	0.805	0.451
B cells			(1, 7)	0.143	0.718	0.086	0.227	0.153	0.378	0.718
T cells		Total	(1, 7)	4.911	0.069	0.523	0.236	0.671	2.216	0.069
	CD4+	Total	(1, 7)	5.764	0.053	0.545	0.227	0.7	2.401	0.053
		RTEs	(1, 7)	6.006	0.05	0.756	0.309	0.707	2.451	0.05
		Naive/Memory ratio	(1, 7)	3.218	0.123	0.434	0.242	0.591	1.794	0.123
		Naive	(1, 7)	8.048	0.03	0.771	0.272	0.757	2.837	0.03
		Memory	(1, 7)	1.791	0.229	0.337	0.252	0.479	1.338	0.229
		CM	(1, 7)	11.995	0.013	1.003	0.29	0.816	3.463	0.013
		EM	(1, 7)	0.219	0.656	-0.134	0.286	-0.188	-0.468	0.656
		TemRA	(1, 7)	1.841	0.224	-0.495	0.365	-0.485	-1.357	0.224
		Ki67+	(1, 7)	3.994	0.093	0.208	0.104	0.632	1.999	0.093
	CD8+	Total	(1, 7)	3.301	0.119	0.625	0.344	0.596	1.817	0.119
		Naive/Memory ratio	(1, 7)	9.881	0.02	0.701	0.223	0.789	3.143	0.02
		Naive	(1, 7)	7.268	0.036	0.932	0.346	0.74	2.696	0.036
		Memory	(1, 7)	0.378	0.561	0.23	0.374	0.244	0.615	0.561
		CM	(1, 7)	12.668	0.012	0.848	0.238	0.824	3.559	0.012
		EM	(1, 7)	2.477	0.167	0.304	0.193	0.541	1.574	0.167
		TemRA	(1, 7)	0.04	0.848	0.124	0.62	0.082	0.201	0.848
		Ki67+	(1, 7)	6.362	0.045	0.495	0.196	0.717	2.522	0.045
	Tregs	Total	(1, 7)	3.927	0.095	0.271	0.137	0.629	1.982	0.095
		CD45RA+HLA-DR-	(1, 5)	0.71	0.447	0.581	0.69	0.388	0.843	0.447
		CD45RA-HLA-DR-	(1, 5)	2.707	0.175	0.526	0.32	0.635	1.645	0.175
		CD45RA-HLA-DR+	(1, 5)	0.906	0.395	-0.092	0.096	-0.43	-0.952	0.395
		Ki67+	(1, 5)	0.107	0.76	0.072	0.221	0.161	0.327	0.76
		Tregs/Tconv ratio	(1, 7)	2.765	0.147	-0.311	0.187	-0.562	-1.663	0.147
NK T cells		Total	(1, 7)	0.01	0.926	0.084	0.865	0.04	0.098	0.926
		KIR2DL2/3+	a)
		KIR3DL1+	a)
		KLRG1+	a)
		NKG2A+	a)
		NKp30+	a)
		NKp44+	a)
		NKp46+	a)
NK cells		Total	(1, 7)	0.158	0.705	-0.147	0.37	-0.16	-0.398	0.705
		KIR2DL2/3+	(1, 7)	0	0.985	0.01	0.542	0.008	0.019	0.985
		KIR3DL1+	(1, 7)	2.359	0.175	0.708	0.461	0.531	1.536	0.175
		KLRG1+	(1, 7)	0.522	0.497	-0.288	0.398	-0.283	-0.723	0.497
		NKG2A+	(1, 7)	0.091	0.773	-0.111	0.369	-0.122	-0.302	0.773
		NKp30+	(1, 7)	0.38	0.56	-0.157	0.255	-0.244	-0.616	0.56
		NKp44+	(1, 7)	0.012	0.916	-0.068	0.621	-0.045	-0.11	0.916
		NKp46+	(1, 7)	0.247	0.637	-0.187	0.376	-0.199	-0.497	0.637
	CD56bright	Total	(1, 7)	0	0.989	0.006	0.413	0.006	0.014	0.989
		KIR2DL2/3+	(1, 6)	0.036	0.857	0.099	0.522	0.085	0.19	0.857
		KIR3DL1+	(1, 6)	0.472	0.523	0.379	0.551	0.294	0.687	0.523
		KLRG1+	(1, 6)	0.242	0.644	0.171	0.348	0.215	0.492	0.644
		NKG2A+	(1, 6)	0.01	0.926	0.043	0.439	0.044	0.098	0.926
		NKp30+	(1, 6)	0.086	0.781	0.104	0.354	0.13	0.293	0.781
		NKp44+	(1, 6)	0.183	0.687	0.212	0.495	0.188	0.428	0.687
		NKp46+	(1, 6)	0.004	0.953	0.028	0.459	0.028	0.062	0.953
	CD56dimCD57-	Total	(1, 7)	0.114	0.748	-0.134	0.397	-0.136	-0.337	0.748
		KIR2DL2/3+	(1, 6)	0.002	0.966	0.03	0.654	0.02	0.045	0.966
		KIR3DL1+	(1, 6)	7.325	0.042	1.093	0.404	0.771	2.706	0.042
		KLRG1+	(1, 6)	0.459	0.528	-0.277	0.409	-0.29	-0.677	0.528
		NKG2A+	(1, 6)	0.218	0.66	-0.174	0.373	-0.205	-0.467	0.66
		NKp30+	(1, 7)	0.896	0.38	-0.242	0.256	-0.36	-0.947	0.38
		NKp44+	(1, 7)	0.125	0.736	-0.275	0.778	-0.143	-0.353	0.736
		NKp46+	(1, 7)	0.581	0.475	-0.257	0.337	-0.297	-0.762	0.475
	CD56dimCD57+	Total	(1, 7)	0.443	0.53	-0.242	0.364	-0.262	-0.666	0.53
		KIR2DL2/3+	(1, 6)	0.069	0.803	0.141	0.536	0.117	0.264	0.803
		KIR3DL1+	(1, 6)	3.93	0.104	1.094	0.552	0.663	1.982	0.104
		KLRG1+	(1, 6)	0.723	0.434	-0.408	0.48	-0.355	-0.85	0.434
		NKG2A+	(1, 6)	0.183	0.687	-0.194	0.454	-0.188	-0.428	0.687
		NKp30+	(1, 7)	3.781	0.1	-0.39	0.2	-0.622	-1.945	0.1
		NKp44+	(1, 7)	0.024	0.881	-0.133	0.854	-0.064	-0.156	0.881
		NKp46+	(1, 7)	0.779	0.411	-0.305	0.345	-0.339	-0.883	0.411
a) Cell population not assessed as the parent population had <500 events.

### Sheet: Suppl. Table 7 Natalizumab
Supplementary Table 7. Linear regression models to evaluate the impact on immune cells of the time since last natalizumab infusion.
Cell Population (dependent variable)			Model			Time from last infusion
			(d,n)	F	sign.	Bunst	SD	𝜷	t	sign.
Monocytes			(1, 23)	1.839	0.189	-0.89	0.656	-0.278	-1.356	0.189
Lymphocytes			(1, 23)	0.365	0.552	-0.106	0.175	-0.128	-0.604	0.552
B cells			(1, 23)	0.027	0.872	-0.049	0.303	-0.035	-0.163	0.872
T cells		Total	(1, 23)	0.237	0.631	-0.088	0.181	-0.103	-0.487	0.631
	CD4+	Total	(1, 23)	0.098	0.757	-0.069	0.221	-0.067	-0.313	0.757
		RTEs	(1, 23)	0.739	0.399	-0.264	0.307	-0.18	-0.86	0.399
		Naive/Memory ratio	(1, 23)	0.838	0.37	-0.325	0.355	-0.192	-0.916	0.37
		Naive	(1, 23)	0.827	0.373	-0.289	0.317	-0.19	-0.909	0.373
		Memory	(1, 23)	0.019	0.892	0.037	0.267	0.029	0.138	0.892
		CM	(1, 23)	0.122	0.73	0.099	0.283	0.074	0.349	0.73
		EM	(1, 23)	0.061	0.807	-0.079	0.32	-0.053	-0.248	0.807
		TemRA	(1, 23)	0.056	0.815	-0.079	0.334	-0.05	-0.236	0.815
		Ki67+	(1, 20)	3.306	0.085	0.514	0.282	0.385	1.818	0.085
	CD8+	Total	(1, 23)	1.443	0.242	-0.253	0.211	-0.248	-1.201	0.242
		Naive/Memory ratio	(1, 23)	0.84	0.369	-0.393	0.428	-0.192	-0.917	0.369
		Naive	(1, 23)	3.267	0.084	-0.497	0.275	-0.36	-1.807	0.084
		Memory	(1, 23)	0.116	0.737	-0.104	0.306	-0.072	-0.341	0.737
		CM	(1, 23)	0.046	0.833	-0.06	0.278	-0.046	-0.214	0.833
		EM	(1, 23)	0.023	0.881	-0.048	0.318	-0.032	-0.152	0.881
		TemRA	(1, 23)	0.374	0.547	-0.268	0.437	-0.129	-0.612	0.547
		Ki67+	(1, 20)	1.252	0.277	0.376	0.336	0.249	1.119	0.277
	Tregs	Total	(1, 20)	1.589	0.223	-0.271	0.215	-0.278	-1.26	0.223
		CD45RA+HLA-DR-	(1, 13)	1.49	0.246	-0.519	0.425	-0.332	-1.221	0.246
		CD45RA-HLA-DR-	(1, 13)	0.368	0.555	-0.116	0.191	-0.173	-0.607	0.555
		CD45RA-HLA-DR+	(1, 13)	0.106	0.751	-0.093	0.287	-0.093	-0.325	0.751
		Ki67+	(1, 13)	0.36	0.56	0.127	0.212	0.171	0.6	0.56
		Tregs/Tconv ratio	(1, 20)	3.343	0.083	-0.311	0.17	-0.387	-1.828	0.083
NK T cells		Total	(1, 19)	0.222	0.643	0.143	0.302	0.11	0.471	0.643
		KIR2DL2/3+	(1, 13)	3.973	0.069	1.053	0.528	0.499	1.993	0.069
		KIR3DL1+	(1, 13)	0.127	0.728	-0.249	0.698	-0.102	-0.356	0.728
		KLRG1+	(1, 13)	0.221	0.647	0.166	0.353	0.134	0.47	0.647
		NKG2A+	(1, 13)	1.148	0.305	-0.591	0.552	-0.296	-1.072	0.305
		NKp30+	(1, 10)	3.52	0.093	0.509	0.271	0.53	1.876	0.093
		NKp44+	(1, 10)	0.037	0.851	0.077	0.399	0.064	0.193	0.851
		NKp46+	(1, 10)	1.046	0.333	-0.755	0.738	-0.323	-1.023	0.333
NK cells		Total	(1, 20)	0.482	0.496	-0.286	0.412	-0.157	-0.694	0.496
		KIR2DL2/3+	(1, 14)	2.394	0.146	0.749	0.484	0.394	1.547	0.146
		KIR3DL1+	(1, 14)	1.064	0.321	-0.796	0.772	-0.275	-1.031	0.321
		KLRG1+	(1, 14)	0.349	0.565	-0.254	0.43	-0.162	-0.591	0.565
		NKG2A+	(1, 14)	1.263	0.281	-0.392	0.349	-0.298	-1.124	0.281
		NKp30+	(1, 14)	5.747	0.032	-0.773	0.322	-0.554	-2.397	0.032
		NKp44+	(1, 14)	0.663	0.43	-0.301	0.37	-0.22	-0.814	0.43
		NKp46+	(1, 14)	1.789	0.204	-0.384	0.287	-0.348	-1.337	0.204
	CD56bright	Total	(1, 14)	0.004	0.948	-0.015	0.229	-0.018	-0.066	0.948
		KIR2DL2/3+	(1, 9)	14.105	0.006	1.549	0.412	0.799	3.756	0.006
		KIR3DL1+	(1, 9)	0.968	0.354	0.53	0.539	0.329	0.984	0.354
		KLRG1+	(1, 9)	3.939	0.082	0.662	0.333	0.574	1.985	0.082
		NKG2A+	(1, 9)	0.001	0.983	0.005	0.216	0.008	0.022	0.983
		NKp30+	(1, 8)	0.096	0.766	0.088	0.285	0.116	0.309	0.766
		NKp44+	(1, 8)	3.656	0.097	-0.372	0.195	-0.586	-1.912	0.097
		NKp46+	(1, 8)	0.02	0.892	0.03	0.214	0.053	0.141	0.892
	CD56dimCD57-	Total	(1, 14)	0	0.988	-0.006	0.389	-0.004	-0.015	0.988
		KIR2DL2/3+	(1, 14)	3.923	0.069	1.011	0.51	0.481	1.981	0.069
		KIR3DL1+	(1, 14)	0.467	0.506	-0.574	0.839	-0.186	-0.683	0.506
		KLRG1+	(1, 14)	0.024	0.878	-0.066	0.425	-0.043	-0.156	0.878
		NKG2A+	(1, 14)	0.224	0.644	-0.191	0.403	-0.13	-0.473	0.644
		NKp30+	(1, 13)	3.561	0.084	-0.674	0.357	-0.478	-1.887	0.084
		NKp44+	(1, 13)	0.013	0.912	-0.052	0.461	-0.033	-0.113	0.912
		NKp46+	(1, 13)	0.363	0.558	-0.213	0.354	-0.171	-0.602	0.558
	CD56dimCD57+	Total	(1, 14)	1.144	0.304	-0.64	0.599	-0.284	-1.07	0.304
		KIR2DL2/3+	(1, 12)	0.644	0.439	0.42	0.523	0.235	0.803	0.439
		KIR3DL1+	(1, 12)	1.27	0.284	-1.263	1.121	-0.322	-1.127	0.284
		KLRG1+	(1, 12)	0.981	0.343	-0.579	0.585	-0.286	-0.99	0.343
		NKG2A+	(1, 12)	4.852	0.05	-1.197	0.543	-0.553	-2.203	0.05
		NKp30+	(1, 8)	5.599	0.05	-1.112	0.47	-0.667	-2.366	0.05
		NKp44+	(1, 8)	0.372	0.561	-0.434	0.712	-0.225	-0.61	0.561
		NKp46+	(1, 8)	9.57	0.017	-0.879	0.284	-0.76	-3.094	0.017
a) Cell population not assessed as the parent population had <500 events.
b) Antibody panel not performed
